# Genome dynamics across the evolutionary transition to endosymbiosis

**DOI:** 10.1101/2023.05.02.539033

**Authors:** Stefanos Siozios, Pol Nadal Jimenez, Tal Azagi, Hein Sprong, Crystal L Frost, Steven R Parratt, Graeme Taylor, Laura Brettell, Kwee Chin Liew, Larry Croft, Kayla C King, Michael A Brockhurst, Václav Hypša, Eva Novakova, Alistair C Darby, Gregory DD Hurst

## Abstract

Endosymbiosis – where a microbe lives and replicates within a host – is an important contributor to organismal function that has accelerated evolutionary innovations and catalysed the evolution of complex life. The evolutionary processes associated with transitions to endosymbiosis, however, are poorly understood. Here, we use comparative genomics of the genus *Arsenophonus* to reveal the complex processes that occur on evolution of an endosymbiotic lifestyle. We compared the genomes of 38 strains spanning diverse lifestyles from environmentally acquired infections to obligate inter-dependent endosymbionts. We observed recent endosymbionts had larger genome sizes than closely related environmentally acquired strains, consistent with evolutionary innovation and rapid gain of new function. Increased genome size was a consequence of prophage and plasmid acquisition including a cargo of type III effectors, and concomitant loss of CRISPR-Cas genome defence systems enabling mobile genetic element expansion. Persistent endosymbiosis was also associated with loss of type VI secretion, likely reflecting reduced microbe-microbe competition. Thereafter, the transition to stable endosymbiosis and vertical inheritance was associated with the expected relaxation of purifying selection, pseudogenisation of genes and reduction of metabolism, leading to genome reduction. However, reduced %GC that is typically considered a progressive linear process was observed only in obligate interdependent endosymbionts. We argue that a combination of the need for rapid horizontal gene transfer-mediated evolutionary innovation together with reduced phage predation in endosymbiotic niches drives loss of genome defence systems and rapid genome expansion upon adoption of endosymbiosis. These remodelling processes precede the reductive evolution traditionally associated with adaptation to endosymbiosis.
