## Supplementary Tables for "Genome dynamics across the evolutionary transition to endosymbiosis"

### Sheet: Table S1. Genomic features
Table S1. Arsenophonus/Riesia genomic features
Species	Strain	Host	Transmission mode	Assembly level	no. of contigs	% completeness	Genome size	Average GC content	no. plasmids	no. prophages	no. of CDS	coding density	proportion of interrupted genes	Reference
Arsenophonus nasoniae	aNv_CAN	Nasonia vitripennis	mixed	complete	na	na	5080918	0.39	20	53 (30C,5Q,18I)	5671	0.83	0.22	This study
Arsenophonus nasoniae	aNv_FIN	Nasonia vitripennis	mixed	complete	na	na	4987107	0.39	17	56 (29C 9Q 18I)	5555	0.83	0.2	GCF_004768525.1
Arsenophonus nasoniae	aNv_CH	Nasonia vitripennis	mixed	complete	na	na	4741277	0.39	16	41 (24C,6Q,11I)	5200	0.83	0.21	This study
Arsenophonus nasoniae	aNv_UK	Nasonia vitripennis	mixed	complete	na	na	4739501	0.39	16	47 (26C,6Q,15I)	5251	0.84	0.21	This study
ArsenophonusTriatominarum	Ati-2015	Triatoma infestans	vertical	draft	115	100	4721517	0.38	nd	84 (22C, 25Q, 37I) ?	6672	0.74	0.35	GCA_001640365.1
Arsenophonus nasoniae	aPv	Pachycrepoideus vindemmiae	vertical	complete	na	na	4296919	0.38	18	26 (17C,4Q,5I)	4304	0.84	0.12	This study
Arsenophonus nasoniae	EA	Eurytoma adleriae	unknown	draft	652	100	4180040	0.378	nd	7 (1C,1Q,5I) ?	4101	0.77	0.16	This study
Arsenophonus nasoniae	EB1	Eurytoma brunniventris	unknown	draft	477	100	4015285	0.378	nd	9 (1C,2Q,6I) ?	3949	0.79	0.15	This study
Arsenophonus nasoniae	ON	Ormyrus nitidulus	unknown	draft	309	100	3961028	0.377	nd	8 (5C,3I) ?	3815	0.81	0.12	This study
Arsenophonus nasoniae	DSM15247	Nasonia vitripennis	mixed	draft	302 scaf.	100	3670548	0.37	nd	11 (1C,2Q,8I)?	3501	0.81	0.14	AUCC00000000.1
Arsenophonus nasoniae	aIh	Ixodiphagus hookeri	vertical	complete	na	na	3650371	0.38	7	18(5C,3Q,10I)	3578	0.83	0.09	This study
Arsenophonus apicola	aApi_US	Apis mellifera	environmental	complete	na	na	3639254	0.38	6	17 (11C,6I)	3066	0.83	0.07	GCF_020268605.1
Arsenophonus sp.	aPb	Polyomatus bellargus	environmental	complete	na	na	3465850	0.37	4	14 (2C,1Q,11I)	3041	0.82	0.07	This study
Arsenophonus apicola	SRR2001708	Apidae	unknown	draft	200	100	3424481	0.38	nd	4(2Q,2I) ?	3098	0.79	0.13	This study
Arsenophonus nasoniae	SRR13788609	Bombus balteatus	unknown	draft	129	100	3374141	0.373	nd	5 (2Q,2I) ?	3092	0.82	0.09	This study
Arsenophonus nasoniae	SRR13788625	Bombus balteatus	unknown	draft	132	100	3372286	0.373	nd	6 (1Q,5I) ?	3087	0.82	0.09	This study
Arsenophonus nasoniae	SRR13788620	Bombus balteatus	unknown	draft	134	100	3368330	0.373	nd	5 (5I) ?	3076	0.82	0.09	This study
Arsenophonus apicola	SRR6301423	Apis cerana	unknown	draft	141	100	3347184	0.374	nd	5 (1Q,4I) ?	3089	0.81	0.12	This study
Arsenophonus apicola	aApi_CH	Apis mellifera	environmental	draft	79	100	3315916	0.37	nd	10 (1C,2Q,7I)?	3086	0.83	0.11	GCF_903968575.1
Arsenophonus apicola	SRR12528003	Bombus cullumanus	unknown	draft	90	100	3291609	0.373	nd	4 (1C,3I) ?	3005	0.83	0.11	This study
Arsenophonus apicola	SRR10590585	Bombus bifarius	unknown	draft	96	100	3286928	0.374	nd	3 (3I) ?	2990	0.82	0.11	This study
Arsenophonus apicola	SRR10590592	Bombus vancouverensis	unknown	draft	109	100	3282016	0.373	nd	3 (1C,1Q,1I) ?	3011	0.82	0.11	This study
Arsenophonus apicola	aApi_AU	Apis mellifera	environmental	complete	na	na	3274406	0.37	5	7 (4C 1Q,2I)	2937	0.83	0.07	This study
Arsenophonus of Entylia carinata ENCA	ENCA	Entylia carinata	vertical	draft	818	nd	3228533	0.39	nd	nd	3704	0.74	0.3	GCA_002287155.1
Arsenophonus of Eurytoma brunniventris EB2	EB2	Eurytoma brunniventris	unknown	draft	727	100	3060324	0.381	nd	8 (1C,2Q,5I) ?	3224	0.75	0.22	This study
Arsenophonus nasoniae	SRR2001675	Bombus pratorum	unknown	draft	52	100	3039444	0.37	nd	3 (2C,1I) ?	2673	0.83	0.07	This study
Arsenophonus nasoniae	ERR7799985	Bombus terrestris	unknown	draft	28	100	3035842	0.371	nd	4 (2C,2I) ?	2706	0.84	0.07	This study
Arsenophonus nasoniae	ERR7800037	Bombus terrestris	unknown	draft	22	100	3009435	0.371	nd	4 (2C,2I) ?	2662	0.83	0.07	This study
Arsenophonus of Aleurodicus floccissimus	ARAF	Aleurodicus floccissimus	vertical	draft	11	67.6	3001875	0.37	nd	16 (8C,8I) ?	4463	0.72	0.65	GCA_900343025.1
Arsenophonus nasoniae	ERR7800036	Bombus terrestris	unknown	draft	24	100	3001624	0.371	nd	4 (2C,2I) ?	2662	0.84	0.07	This study
Arsenophonus of Nilaparvata lugens	Hangzhou	Nilaparvata lugens	vertical	draft	20	98.6	2953863	0.38	nd	4 (2C,1Q,1I) ?	2663	0.84	0.1	JRLH00000000.1
Arsenophonus sp.	SRR5317834	Dermacentor variabilis	unknown	draft	91	100	2690441	0.363	nd	14 (3C,2Q,9I)?	3225	0.7	0.44	This study
Arsenophonus of Aphis craccivora	Arsenophonus of Aphis craccivora	Aphis craccivora	vertical	complete	na	na	2424437	0.4	1	4 (1C,3I)	3259	0.8	0.53	NZ_CP038155.1
Arsenophonus of Bemisia tabaci Asia II 3	Arsenophonus of Bemisia tabaci Asia II 3	Bemisia tabaci	vertical	draft	368	100	2328823	0.38	nd	nd	2612	0.74	0.46	NZ_MASH00000000.1
Arsenophonus of Bemisia tabaci ArsBTMEDQ21	ArsBTMEDQ21	Bemisia tabaci	vertical	draft	328	98.6	1860497	0.37	nd	6 (1Q,5I)?	2418	0.7	0.49	GCA_902713415.1
Arsenophonus melophagi	Arsenophonus melophagi	Melophagus ovinus	vertical	draft	40	97.2	1155312	0.32	nd	0?	726	0.61	0.03	http://users.prf.jcu.cz/novake01/
Arsenophonus of Ceratovacuna japonica	ArsCjap	Ceratovacuna japonica	vertical	complete	na	na	853149	0.18	0	1 (1I)	528	0.6	0.04	GCA_024349725.1
Arsenophonus of Lipoptena fortisetosa	Arsenophonus of Lipoptena fortisetosa	Lipoptena fortisetosa	vertical	complete	na	na	836724	0.25	0	0	633	0.75	0.03	GCA_001534665.1
Arsenophonus of Aleurodicus dispersus	ARAD	Aleurodicus dispersus	vertical	complete	na	na	663125	0.32	0	0	455	0.58	0.14	GCA_900343015.1
Ca. Riesia pediculicola	Ca. Riesia pediculicola	Pediculus humanus corporis	vertical	complete	na	na	582127	0.286	1	0	478	0.795703	0.06	GCA_000093065.1
Ca. Riesia pediculischaeffi	Ca. Riesia pediculischaeffi	Pediculus schaeffi	vertical	complete	na	na	571864	0.317	1	0	472	0.780054	0.08	GCA_002073895.1
na: not applicable
nd: not determined
?: with some uncertainty due to the fragmented state of the genome
prophages C: complete; Q; questionable; I: incomplete
scaf.: scaffolds

### Sheet: Table S2. defense systems
Table S2. Phage defense systems
Species	Strain	Host	Transmission mode	CRISPR-CAS	RM	Retron	DRT	RexAB	Kiwa	CBAS	Shedu	Gao_Qat	Gabija	PrrC	Thoeris	ShosTA	Rst_PARIS	AbiEii	RosmerTA	Septu	Lamassu-Fam	Mokosh	PsyrTA	Abi2	Wadjet	SoFIC	dCTPdeaminase
Arsenophonus nasoniae	aNv_FIN	Nasonia vitripennis	mixed	I-Fψ	6 (4I,2IV)	-	-	-	-	-	-	-	-	-	-	-	-	-	-	-	-	-	-	-	-	-	-
Arsenophonus nasoniae	aNv_UK	Nasonia vitripennis	mixed	I-Fψ	5 (3I,2IV)	-	-	-	-	-	-	-	-	-	-	-	-	-	-	-	-	-	-	-	-	-	-
Arsenophonus nasoniae	DSM15247	Nasonia vitripennis	mixed	I-Fψ	4 (2I,2IV)	-	-	-	-	-	-	-	-	-	-	1	-	-	-	-	-	-	-	-	-	-	-
Arsenophonus nasoniae	aNv_Lausanne	Nasonia vitripennis	mixed	I-Fψ	6 (4I,2IV)	-	-	-	-	-	-	-	-	-	-	-	-	-	-	-	-	-	-	-	-	-	-
Arsenophonus nasoniae	aNv_CAN	Nasonia vitripennis	mixed	I-Fψ	6 (4I,2IV)	-	-	-	-	-	-	-	-	-	-	-	-	-	-	-	-	-	-	-	-	-	-
Arsenophonus nasoniae	aPv	Pachycrepoideus vindemmiae	vertical	I-Fψ	6 (4I,2IV)	-	-	-	1	-	-	-	-	-	-	-	-	-	-	-	-	-	-	-	-	-	-
Arsenophonus sp.	aPb	Polyomatus bellargus	environmental	I-F	5 (1I,3II,1IV)	1 (I-A)	-	-	-	1	1	-	-	-	-	-	-	-	-	-	-	-	-	-	-	-	-
Arsenophonus nasoniae	aIh	Ixodiphagus hookeri	vertical	I-E	7 (1I,5II,1IV)	1 (VI)	-	-	-	-	-	1	3	-	-	-	-	-	-	-	-	-	-	-	-	-	-
Arsenophonus apicola	aApi_US	Apis mellifera	environmental	I-Fv	3 (I,II,IV)	2 (I-B,I-C)	2	1	-	-	-	-	-	-	-	-	-	-	-	-	-	-	-	-	-	-	-
Arsenophonus apicola	aApi_AU	Apis mellifera	environmental	I-F	4 (2I,2IV)	1 (VI)	-	-	-	-	-	-	-	-	1	-	-	-	-	-	-	-	-	-	-	-	-
Arsenophonus apicola	aApi_CH	Apis mellifera	environmental	I-Fv	4 (2I,II,IV)	1 (I-C)	1	1	-	-	-	-	-	-	-	-	-	-	-	-	-	-	-	-	-	-	-
Arsenophonus apicola	SRR2001708	Apis sps.	unknown	I-Fv	4 (2I,II,IV)	1 (I-C)	1	1	-	-	-	-	-	-	-	-	-	-	-	-	-	-	-	-	-	-	-
Arsenophonus nasoniae	SRR2001675	Bombus pratorum	unknown	I-Fv	2 (I,IV)	1 (I-C)	-	-	-	-	-	-	-	-	-	-	-	-	-	-	-	-	-	-	-	-	-
Arsenophonus of Lipoptena fortisetosa	Arsenophonus of Lipoptena fortisetosa	Lipoptena fortisetosa	vertical	-	-	-	-	-	-	-	-	-	-	-	-	-	-	-	-	-	-	-	-	-	-	-	-
Arsenophonus of Aphis craccivora	Arsenophonus of Aphis craccivora	Aphis craccivora	vertical	-	1 (IV)	-	-	-	-	-	-	1	1	-	-	-	-	-	-	-	-	-	-	-	-	-	-
Arsenophonus of Aleurodicus dispersus	ARAD	Aleurodicus dispersus	vertical	-	-	-	-	-	-	-	-	-	-	-	-	-	-	-	-	-	-	-	-	-	-	-	-
Arsenophonus of Ceratovacuna japonica	ArsCjap	Ceratovacuna japonica	vertical	-	-	-	-	-	-	-	-	-	-	-	-	-	-	-	-	-	-	-	-	-	-	-	-
Arsenophonus melophagi	Arsenophonus melophagi	Melophagus ovinus	vertical	-	-	-	-	-	-	-	-	-	-	-	-	-	-	-	-	-	-	-	-	-	-	-	-
Arsenophonus of Aleurodicus floccissimus	ARAF	Aleurodicus floccissimus	vertical	-	1 (I)	-	-	-	-	-	-	-	-	-	-	-	-	-	-	-	-	-	-	-	-	-	-
Arsenophonus of Bemisia tabaci Asia II 3	Arsenophonus of Bemisia tabaci Asia II 3	Bemisia tabaci	vertical	I-Fψ	-	-	-	-	-	-	-	-	-	-	-	-	-	-	-	-	-	-	-	-	-	-	-
Arsenophonus of Bemisia tabaci ArsBTMEDQ21	ArsBTMEDQ21	Bemisia tabaci	vertical	-	-	-	-	-	-	-	-	-	-	-	-	-	-	-	-	-	-	-	-	-	-	-	-
Arsenophonus of Nilaparvata lugens	Hangzhou	Nilaparvata lugens	vertical	-	-	-	-	-	-	-	-	-	-	1	-	-	-	-	-	-	-	-	-	-	-	-	-
ArsenophonusTriatominarum	Ati-2015	Triatoma infestans	vertical	-	-	-	-	-	1	-	-	-	-	-	-	-	-	-	-	-	-	-	-	-	-	-	-
Arsenophonus of Entylia carinata ENCA	ENCA	Entylia carinata	vertical	-	-	-	-	-	-	-	-	-	-	-	-	-	-	-	-	-	-	-	-	-	-	-	-
Arsenophonus nasoniae	ERR7799985	Bombus terrestris	unknown	I-Fv	2 (I,IV)	1 (I-C)	-	-	-	-	-	-	-	-	-	-	-	-	-	-	-	-	-	-	-	-	-
Arsenophonus nasoniae	ERR7800036	Bombus terrestris	unknown	I-Fv	2 (I,IV)	1 (I-C)	-	-	-	-	-	-	-	-	-	-	-	-	-	-	-	-	-	-	-	-	-
Arsenophonus nasoniae	ERR7800037	Bombus terrestris	unknown	I-Fv	2 (I,IV)	1 (I-C)	-	-	-	-	-	-	-	-	-	-	-	-	-	-	-	-	-	-	-	-	-
Arsenophonus nasoniae	SRR13788609	Bombus balteatus	unknown	I-Fv	2 (I,IV)	1 (I-C)	-	-	-	-	-	-	-	-	-	-	-	-	-	-	-	-	-	-	-	-	-
Arsenophonus nasoniae	SRR13788620	Bombus balteatus	unknown	I-Fv	2 (I,IV)	1 (I-C)	-	-	-	-	-	-	-	-	-	-	-	-	-	-	-	-	-	-	-	-	-
Arsenophonus nasoniae	SRR13788625	Bombus balteatus	unknown	I-Fv	2 (I,IV)	1 (I-C)	-	-	-	-	-	-	-	-	-	-	-	-	-	-	-	-	-	-	-	-	-
Arsenophonus nasoniae	EA	Eurytoma adleriae	unknown	I-Fψ	2 (III,IV)	-	-	-	-	-	-	-	-	-	-	-	-	-	-	-	-	-	-	-	-	-	-
Arsenophonus nasoniae	EB1	Eurytoma brunniventris	unknown	I-Fψ	2 (III,IV)	-	-	-	-	-	-	-	-	-	-	-	-	-	-	-	-	-	-	-	-	-	-
Arsenophonus of Eurytoma brunniventris EB2	EB2	Eurytoma brunniventris	unknown	-	1 (IIG)	-	-	-	-	-	-	-	-	-	-	-	-	-	-	-	-	-	-	-	-	-	-
Arsenophonus nasoniae	ON	Ormyrus nitidulus	unknown	I-Fψ	5 (2I,1IIG,2IV)	-	-	-	1	-	-	-	-	-	-	-	-	-	-	-	-	1	-	-	-	-	-
Arsenophonus apicola	SRR10590585	Bombus bifarius	unknown	I-Fv	4 (2I,1II, 1IV)	1 (I-C)	1	-	-	-	-	-	-	-	-	-	-	-	-	-	-	-	-	1	-	-	-
Arsenophonus apicola	SRR10590592	Bombus vancouverensis	unknown	I-Fvψ	4 (2I,1II, 1IV)	1 (I-C)	1	-	-	-	-	-	-	-	-	-	-	-	-	-	-	-	-	1	-	-	-
Arsenophonus apicola	SRR12528003	Bombus cullumanus	unknown	I-Fv	4 (2I,1II, 1IV)	1 (I-C)	1	-	-	-	-	-	-	-	-	-	-	-	-	-	-	-	-	-	-	-	-
Arsenophonus apicola	SRR6301423	Apis cerana	unknown	I-Fv	4 (2I,1II, 1IV)	1 (I-C)	1	-	-	-	-	-	-	-	-	-	-	-	-	-	-	-	-	-	-	-	-
Arsenophonus sp.	SRR5317834	Dermacentor variabilis	unknown	-	-	-	-	-	-	-	-	-	-	-	-	-	-	-	-	-	-	-	-	-	-	-	-
Ca. Riesia pediculicola	Ca. Riesia pediculicola	Pediculus humanus corporis	vertical	-	-	-	-	-	-	-	-	-	-	-	-	-	-	-	-	-	-	-	-	-	-	-	-
Ca. Riesia pediculischaeffi	Ca. Riesia pediculischaeffi	Pediculus schaeffi	vertical	-	-	-	-	-	-	-	-	-	-	-	-	-	-	-	-	-	-	-	-	-	-	-	-

### Sheet: Table S3
Table S3. SRA datasets used for the assembly of draft Arsenophonus genomes.
Species	Strain	alternative_name	SRA_accessions	BioProject_accession	Host	citation_for_the_original_data
Arsenophonus apicola	SRR2001708	aApis_CN	SRR2001708	PRJNA282576	Apidae	1
Arsenophonus nasoniae	SRR2001675	aBpra	SRR2001675	PRJNA282576	Bombus pratorum	1
Arsenophonus nasoniae	ERR7799985	aBter1	ERR7799985	PRJEB49221	Bombus terrestris	2
Arsenophonus nasoniae	ERR7800036	aBter2	ERR7800036	PRJEB49221	Bombus terrestris	2
Arsenophonus nasoniae	ERR7800037	aBter3	ERR7800037	PRJEB49221	Bombus terrestris	2
Arsenophonus nasoniae	SRR13788609	aBbal1	SRR13788609	PRJNA704506	Bombus balteatus	3
Arsenophonus nasoniae	SRR13788620	aBbal2	SRR13788620	PRJNA704506	Bombus balteatus	3
Arsenophonus nasoniae	SRR13788625	aBbal3	SRR13788625	PRJNA704506	Bombus balteatus	3
Arsenophonus nasoniae	EA	aEadl	ERR1981844, ERR1981845, ERR1981846	PRJEB20883	Eurytoma adleriae	4
Arsenophonus nasoniae	EB1	aEbru1	ERR1981895, ERR1981896, ERR1981897	PRJEB20883	Eurytoma brunniventris	4
Arsenophonus of Eurytoma brunniventris EB2	EB2	aEbru2	ERR1981889, ERR1981890, ERR1981891	PRJEB20883	Eurytoma brunniventris	4
Arsenophonus nasoniae	ON	aOnit	ERR1982147, ERR1982148, ERR1982149	PRJEB20883	Ormyrus nitidulus	4
Arsenophonus apicola	SRR10590585	aBbif	SRR10590585	PRJNA592825	Bombus bifarius	5
Arsenophonus apicola	SRR10590592	aBvan	SRR10590592	PRJNA592825	Bombus vancouverensis	5
Arsenophonus apicola	SRR12528003	aBcum	SRR12528003	PRJNA659133	Bombus cullumanus	6
Arsenophonus apicola	SRR6301423	aAcer	SRR6301423	PRJNA418874	Apis cerana	7
Arsenophonus sp.	SRR5317834	aDvar	SRR5317834	PRJNA378316	Dermacentor variabilis	8
1. Tang, M., Hardman, C.J., Ji, Y., Meng, G., Liu, S., Tan, M., Yang, S., Moss, E.D., Wang, J., Yang, C., et al. (2015). High-throughput monitoring of wild bee diversity and abundance via mitogenomics. Methods in Ecology and Evolution 6, 1034–1043. 10.1111/2041-210X.12416.
2. Kardum Hjort, C., Paris, J.R., Olsson, P., Herbertsson, L., de Miranda, J.R., Dudaniec, R.Y., and Smith, H.G. (2022). Genomic divergence and a lack of recent introgression between commercial and wild bumblebees (Bombus terrestris). Evolutionary Applications 15, 365–382. 10.1111/eva.13346.
3. Christmas, M.J., Jones, J.C., Olsson, A., Wallerman, O., Bunikis, I., Kierczak, M., Whitley, K.M., Sullivan, I., Geib, J.C., Miller-Struttmann, N.E., et al. (2022). A genomic and morphometric analysis of alpine bumblebees: Ongoing reductions in tongue length but no clear genetic component. Molecular Ecology 31, 1111–1127. 10.1111/mec.16291.
4. Bunnefeld, L., Hearn, J., Stone, G.N., and Lohse, K. (2018). Whole-genome data reveal the complex history of a diverse ecological community. Proceedings of the National Academy of Sciences 115, E6507–E6515. 10.1073/pnas.1800334115.
5. Christmas, M.J., Jones, J.C., Olsson, A., Wallerman, O., Bunikis, I., Kierczak, M., Peona, V., Whitley, K.M., Larva, T., Suh, A., et al. (2021). Genetic Barriers to Historical Gene Flow between Cryptic Species of Alpine Bumblebees Revealed by Comparative Population Genomics. Molecular Biology and Evolution 38, 3126–3143. 10.1093/molbev/msab086.
6. Sun, C., Huang, J., Wang, Y., Zhao, X., Su, L., Thomas, G.W.C., Zhao, M., Zhang, X., Jungreis, I., Kellis, M., et al. (2021). Genus-Wide Characterization of Bumblebee Genomes Provides Insights into Their Evolution and Variation in Ecological and Behavioral Traits. Molecular Biology and Evolution 38, 486–501. 10.1093/molbev/msaa240.
7. Chen, C., Wang, H., Liu, Z., Chen, X., Tang, J., Meng, F., and Shi, W. (2018). Population Genomics Provide Insights into the Evolution and Adaptation of the Eastern Honey Bee (Apis cerana). Molecular Biology and Evolution 35, 2260–2271. 10.1093/molbev/msy130.
8. Madugundu, A.K., Muthusamy, B., Sreenivasamurthy, S.K., Bhavani, C., Sharma, J., Kumar, B., Murthy, K.R., Ravikumar, R., and Pandey, A. (2018). A Next-Generation Sequencing-Based Molecular Approach to Characterize a Tick Vector in Lyme Disease. OMICS: A Journal of Integrative Biology 22, 565–574. 10.1089/omi.2018.0089.
